# Comparison of dsDNA and ssDNA-based NGS library construction methods for targeted genome and methylation profiling of cfDNA

**DOI:** 10.1101/2022.01.12.475986

**Authors:** Jianchao Zheng, Zhilong Li, Xiuqing Zhang, Hongyun Zhang, Shida Zhu, Jianlong Sun, Yuying Wang

## Abstract

Cell-free DNA (cfDNA) profiling by next generation sequencing (NGS) has wide applications in cancer diagnosis, prognosis, and therapy response monitoring. One key step of cfDNA deep sequencing workflow is NGS library construction, whose efficiency determines effective sequencing depth, sequencing quality, and accuracy. In this study, we compared two different cfDNA library construction methods for the applications of mutation detection and methylation profiling: the conventional method which captures double-stranded DNA (dsDNA) molecules, namely the dsLib workflow, and an alternative method which captures single-stranded DNA (ssDNA), namely the ssLib workflow. Our results suggest that the dsLib method was preferrable for mutation detection while the ssLib method proved more efficient for methylation analysis. Our findings could help researchers choose more appropriate library construction method for corresponding downstream sequencing applications.
