## Supplementary Tables for "Comparison of dsDNA and ssDNA-based NGS library construction methods for targeted genome and methylation profiling of cfDNA"

### Sheet: Supplemental Table 1
Sample	Method	Input (ng)	PCR Cycles	Library Yield (ng)	Raw Reads	Clean Reads	Mean Fragment Length (bp)	On-target Rate(%)	Depth (X)	Deduped Depth (X)
1	dsLib	1	11	1152	315643378	315292474	157.7	74.6	84536	312.16
2				992	315643528	315245648	158.1	74.5	84446	320.07
3		5	9	1216	315642804	315371340	160.7	73.4	83059	1106.11
4				1152	224024950	223776900	161.5	73.6	59159	1080.47
5		10	8	896	315640612	315454878	162	73.8	83453	2032.81
6				772	315642414	315379932	162.2	73.8	83537	2110.85
7	ssLib	1	11	1088	315823524	315299930	157.7	24.4	28582	289.37
8				1080	315823286	315299690	157.9	24.4	28565	298.41
9		5	9	1424	315823668	315315730	158	25	29336	947.08
10				1280	315823916	315327788	158.5	25.2	29599	1015.19
11		10	8	1240	315823730	315300590	157.5	25.4	29764	1692.29
12				1112	315823568	315201838	156.5	24.9	28899	2051.98
13	Kapa	5	9	448	80457032	79919384	154.7	71.6	20849	142.07
14				516	102621932	101870994	153.6	71.5	26488	172.88
15		10	8	848	227897312	226398884	156.1	71	58497	449.34
16				540	199531416	198134700	156.2	71	51175	385.61
Supplemental Table 1: Sequencing results of libraries for cfDNA mutation detection.

### Sheet: Supplemental Table 2
	Overall	Duplex UMI
Sensitivity	0.955	0.864
Specificity	0.991	1
Supplemental Table 2: Detection results of simulated spike-in mutations .

### Sheet: Supplemental Table 3
Library Construction Method	CT Kit	cfDNA Input Amount (ng)	PCR cycles	Library Yield	Raw Bases (Gb)	Clean Rate	GC Content	CT conversion rate	Paired Mapping Rate	Mode Insert Size (bp)	Mean Insert Size (bp)	On-target Rate	Duplication Rate	Depth (X)	Deduplicated Depth (X)	Uniformity (Bases with >=20% Mean depth)
ssmlib	ZYMO	1	16	2344	2.79	0.948	0.368	0.9969	0.897	165	135	0.517	0.982	7993	134	0.975
ssmlib	ZYMO	1	16	2152	2.64	0.943	0.368	0.9969	0.896	166	135	0.511	0.979	7390	153	0.97
ssmlib	ZYMO	5	13	2376	2.81	0.946	0.365	0.9968	0.886	165	135	0.516	0.939	7900	468	0.972
ssmlib	ZYMO	5	13	2184	2.45	0.949	0.366	0.9966	0.865	167	135	0.515	0.918	6920	552	0.967
ssmlib	ZYMO	10	12	2032	3.6	0.94	0.36	0.9965	0.82	166	136	0.423	0.902	8015	770	0.97
ssmlib	ZYMO	10	12	1848	3.39	0.938	0.359	0.9966	0.85	165	136	0.411	0.903	7366	698	0.97
ssmlib	NEB	10	12	1176	1.89	0.929	0.369	0.9969	0.917	165	158	0.647	0.934	7170	432	0.967
ssmlib	NEB	10	12	912	1.34	0.925	0.34	0.9974	0.894	166	164	0.536	0.913	3853	329	0.97
dsmlib	ZYMO	1	16	1072	2.84	0.938	0.347	0.9957	0.881	167	156	0.421	0.988	6437	69	0.986
dsmlib	ZYMO	1	16	556	3.21	0.936	0.35	0.9962	0.893	167	156	0.428	0.99	7483	69	0.983
dsmlib	ZYMO	5	13	712	1.93	0.936	0.348	0.9968	0.893	166	157	0.404	0.965	4182	137	0.983
dsmlib	ZYMO	5	13	536	2.35	0.936	0.348	0.9964	0.89	165	156	0.408	0.971	5158	138	0.984
dsmlib	ZYMO	10	12	1776	3.3	0.936	0.337	0.9964	0.886	165	155	0.298	0.947	5261	265	0.98
dsmlib	ZYMO	10	12	944	2.03	0.938	0.34	0.996	0.885	165	156	0.267	0.953	2807	128	0.98
dsmlib	NEB	10	12	420	1.81	0.826	0.346	0.9976	0.862	166	163	0.431	0.961	4161	151	0.975
dsmlib	NEB	10	12	284	1.31	0.827	0.348	0.9974	0.868	166	162	0.436	0.949	3120	148	0.973
Supplemental Table 3: Sequencing results of libraries for cfDNA methylation analysis.
